# Acquired epithelial WNT secretion drives niche independence of developing gastric cancer

**DOI:** 10.1101/2023.02.24.529854

**Authors:** Isaree Teriyapirom, Jihoon Kim, Heetak Lee, Sebastian R. Merker, Amanda Andersson-Rolf, Stephan R. Jahn, Anne-Marlen Ada, Sang-Min Kim, Joo Yeon Lim, Tim Schmäche, Nancy Wetterling, Saskia Stegert, Ji-Yeon Park, Jae-Ho Cheong, Hyunki Kim, Daniel E. Stange, Bon-Kyoung Koo

## Abstract

Recent studies have shed light on the signaling pathways required for gastric tissue maintenance and how aberrations in these key pathways lead to gastric cancer development. Although it has been shown that the WNT pathway is important for gastric epithelial homeostasis, the identity and source of the responsible canonical WNT ligands remain unknown. Furthermore, it is unclear how gastric cancer acquires WNT niche independence - an important early step in tumorigenesis. Using human and mouse gastric organoids and *in vivo* mouse models, we found that mesenchymal WNT2B and WNT7B maintain gastric epithelium in homeostasis. Next, mouse genetic studies and single-cell multi-omics analyses revealed that activation of MAPK signaling induces secretion of WNT7B in the epithelium itself. We further confirmed that in human gastric cancer, MAPK pathway activation through HER2 overexpression or copy number gains of *WNT2* confers WNT independence. Importantly, the epithelium-intrinsic WNT expression could be therapeutically inhibited. Taken together, our results reveal that normal gastric epithelial turnover relies on WNT ligands secreted by niche mesenchymal cells, while transformation involves acquisition of a WNT secretory phenotype in the epithelium - representing a potential target for therapeutic interventions.
