## Supplementary Table 1 for "Acquired epithelial WNT secretion drives niche independence of developing gastric cancer"

### Sheet: Mouse
	Gene	Forward Primer	Reverse Primer	Product Size (bp)	Tm(℃)
	Wnt1	TACGCTTCCTCATGAACCT	ATCTCAGAGAACACGGTCG	61	58.5
	Wnt2	TCATGGTGGTACATGAGAGC	GTGATCTCTGTCCAGGGTG	207	59.0
	Wnt2b	GTCCTGGTGGTACATAGGG	GTAGCGTTGACACAACTGC	94	58.5
	Wnt3	TACCCAATTTGGTGGTCCC	ATGTAATTGCGGCAGAAGC	122	59.0
	Wnt3a	CTGTTCTGGACAAAGCCAC	ATAGCAGCTGATCCCTCTG	106	58.5
	Wnt4	GAGCAATTGGCTGTACCTG	CAGGCCTTTGAGTTTCTCG	82	58.0
	Wnt5a	TAAGGGTTCCTATGAGAGCG	GCCAGGTTGTATACTGTCCT	81	58.5
	Wnt5b	ACACCAGTTTCGACAGAGG	TCTCGGCTACCTATCTGCA	87	59.0
	Wnt6	CAGTTCCAGTTCCGTTTCC	CAAACACGAAAGCTGTCTC	100	57.5
	Wnt7a	GAGTCAAGCAGAATGCCC	TTCTCCTCCAGGATCTTCC	73	57.5
	Wnt7b	GCAGAAAGGTTCTGGAGGA	CTTAGGTAGCGTGGTCCAG	98	59.0
	Wnt8a	TGGGACACTTGTTAATGCTG	AAGTTGTTCACTGACCAGG	82	57.5
	Wnt8b	CATGTTTCTTATGAAGCCCGT	AAATTGTTCACTGACCAGGC	81	59.0
	Wnt9a	TTGTCAAGGAGTTCCTGGG	CTTTATCACCTTCACACCCAC	92	59.0
	Wnt9b	GCATCAAGGCTGTGAAGAG	CAACAGGTACGAACAGCAC	82	58.5
	Wnt10a	TGTTCTTCCTACTGCTGCT	CAATGTCAGGCACACTGTG	116	58.5
	Wnt10b	CTTGGCTTTGTTCAGTCGG	CTCACCGGGAAGTTTAAGG	61	58.0
	Wnt11	CTGGAAGAAGCTATCCTCG	TTCCCAAAGACTTTGGGAC	121	57.0
	Wnt16	AAAGCAGAGTCCTGCTAGC	ATTAACTTGGCGACAGCCT	70	59.0

### Sheet: Human
	Gene	Forward Primer	Reverse Primer	Product Size (bp)	Tm(℃)
	WNT1	GACAACATTGACTTCGGCC	GGAGAATACGGTCGTACGG	122	60
	WNT2	TCATGGTGGTACATGAGAGC	ATCTGGATGTCGGTGACAC	104	60
	WNT2B	ATGCTCAGAAGTAGCCGAG	TACAGGCGCGAGTAATAGC	81	59
	WNT3	CTAACCTGGATGGACCACG	TTCTTCAGGGTCAGTTGGG	126	59.5
	WNT3A	AGATTGGCATCCAGGAGTG	CTCCCTGGTAGCTTTGTCC	112	60
	WNT4	AACCTCCACAACAATGAGG	TTTACCTCACAGGAGCCTG	94	58.5
	WNT5A	TCTTCCTAGTGGCTTTGGC	TTCATACCTAGCGACCACC	81	58.5
	WNT5B	CTCCTGGTGGTCATTAGCT	CAATTGGCACAGCTTCCTC	120	59.5
	WNT6	AACAGGACATTCGGGAGAC	AAAGAGCCTCGACTTCTCG	262	59
	WNT7	CAAGGTCTTTGTGGATGCC	CTCCTCCAGGATCTTTCGG	93	59
	WNT7B	TTACGGCATCGACTTCTCC	CTCTAGAACCTTCCTGCCG	108	59
	WNT8A	GTCCCAAGGCCTATCTGAC	CAAACTGGAACTTGCACTCC	80	60
	WNT8B	GTTTCTTTCAAAGCCTTCTGTG	AAATTGTTCACCGACCAGC	80	60
	WNT9A	AAGGAATTCCTGGGCAGAC	GCCTTGATCACCTTCACAC	88	59.5
	WNT9B	GTTTCAGTTCCGGCATGAG	GCTGTCTCTTTGAAGCCTC	80	59
	WNT10A	CTAAGGACTTTCTGGACTCCC	TGTTCTCCATCACTGCCTG	98	59
	WNT10B	GAGGTCCTGATCGATCTGC	ATTGCTTAGAGCCCGACTG	129	60
	WNT11	GCATGAAGAATGAGAAGGTGG	GATGTCTTGTTGCACTGCC	60	59
	WNT16	AAGACCTCCCTATGGTGGT	GTTTCCTCTTGCACAGCTC	108	59

### Sheet: Genotyping Primers
	Gene		Sequence	Size
	Anxa10Cre	Anxa10_WT_F	AGCTGACCTTTAGAAACAGGGA	WT: 211bp
		Anxa10_WT_R	TGAATACAGCACGCGTTCAG	Mut: 345bp
		Anxa10_Ki_R	TTGCATTCCTTTGGCGAGAG
	Cdh1	Fwd_ds	GGGTCTCACCGTAGTCCTCA	Wt: 243bp
		Rev_ds	GATCTTTGGGAGAGCAGTCG	Mut: 310bp
	Tp53	p53-lsl_WT_F	TTACACATCCAGCCTCTGTGG	WT: 370bp
		p53-lsl_WT_R	CTTGGAGACATAGCCACACTG	Mut: 174bp
		p53-lsl-Ki_F	AGCTAGCCACCATGGCTTGAGTAAGTCTGCA
	KrasDS (G12D)	Kras_Ki_F	CTAGCCACCATGGCTTGAGT	Wt: 450bp
		Kras_WT_F	TCCGAATTCAGTGACTACAGATG	Fl: 320bp
		Kras_WT_R	ATGTCTTTCCCCAGCACAGT
	RNF43	NeoL	ATTGGCATCGCAATTTTCTAA	WT: 106bp
		NeoR	TCGGTGTTCTTAACTGCTGA	Mut: 207bp
	ZNRF	NeoL	GCAGTAATAAACAGGTAAAGAGCAAA	WT: 246bp
		NeoR	GCTGGAGAGACCGTTCATAAG	Mut: 324bp
